# Histone methylation has a direct metabolic role in human cells

**DOI:** 10.1101/2023.04.22.537846

**Authors:** Marcos Francisco Perez, Peter Sarkies

## Abstract

The N-terminal tails of eukaryotic histones are frequently post-translationally modified. The role of these modifications in transcriptional regulation is well-documented. However, the extent to which the enzymatic process of histone post-translational modification itself contributes to metabolic regulation is less clear. Here we investigated the metabolic role of histone methylation using metabolomics, proteomics and RNA-seq data from cancer cell lines, primary tumour samples and healthy tissue samples. In cancer the transcription of histone methyltransferases was inversely correlated to the activity of NNMT, an enzyme previously characterised as a methyl sink that disposes of excess methyl groups carried by the universal methyl donor S-adenosyl methionine (SAM or AdoMet). In healthy tissues histone methylation was inversely correlated to the levels of an alternative methyl sink, PEMT. These associations affected the levels of multiple histone marks on chromatin genome-wide but had no detectable impact on transcriptional regulation. We show that histone methyltransferases with a variety of different associations to transcription are co-regulated by the Retinoblastoma (Rb) tumour suppressor in human cells. Total HMT expression is increased in Rb-mutant cancers, and this leads to *NNMT* downregulation. Together, our results suggest a direct metabolic role for histone methylation in SAM homeostasis, independent of transcriptional regulation.
