## Supplemental Figures and Tables for "Histone methylation has a direct metabolic role in human cells": Table S1. Methyltransferase gene sets.xlsx

### Sheet: HMTs
ensembl_gene_id	description	hgnc_symbol	Mark	Transcription
ENSG00000116539	ASH1 like histone lysine methyltransferase [Source:HGNC Symbol;Acc:HGNC:19088]	ASH1L	H3K4me3, H3K36me3	activating
ENSG00000104885	DOT1 like histone lysine methyltransferase [Source:HGNC Symbol;Acc:HGNC:24948]	DOT1L	H3K79me	unclear
ENSG00000181090	euchromatic histone lysine methyltransferase 1 [Source:HGNC Symbol;Acc:HGNC:24650]	EHMT1	H3K9me2	repressing
ENSG00000204371	euchromatic histone lysine methyltransferase 2 [Source:HGNC Symbol;Acc:HGNC:14129]	EHMT2	H3K9me2	repressing
ENSG00000108799	enhancer of zeste 1 polycomb repressive complex 2 subunit [Source:HGNC Symbol;Acc:HGNC:3526]	EZH1	H3K27me3	repressing
ENSG00000106462	enhancer of zeste 2 polycomb repressive complex 2 subunit [Source:HGNC Symbol;Acc:HGNC:3527]	EZH2	H3K27me3	repressing
ENSG00000118058	lysine methyltransferase 2A [Source:HGNC Symbol;Acc:HGNC:7132]	KMT2A	H3K4me3	activating
ENSG00000272333	lysine methyltransferase 2B [Source:HGNC Symbol;Acc:HGNC:15840]	KMT2B	H3K4me3	activating
ENSG00000055609	lysine methyltransferase 2C [Source:HGNC Symbol;Acc:HGNC:13726]	KMT2C	H3K4me1	activating
ENSG00000167548	lysine methyltransferase 2D [Source:HGNC Symbol;Acc:HGNC:7133]	KMT2D	H3K4me1	activating
ENSG00000183955	lysine methyltransferase 5A [Source:HGNC Symbol;Acc:HGNC:29489]	KMT5A	H4K20me3	repressing
ENSG00000110066	lysine methyltransferase 5B [Source:HGNC Symbol;Acc:HGNC:24283]	KMT5B	H4K20me3	repressing
ENSG00000133247	lysine methyltransferase 5C [Source:HGNC Symbol;Acc:HGNC:28405]	KMT5C	H4K20me3	repressing
ENSG00000085276	MDS1 and EVI1 complex locus [Source:HGNC Symbol;Acc:HGNC:3498]	MECOM	H3K9me1(cyto)	unclear
ENSG00000165671	nuclear receptor binding SET domain protein 1 [Source:HGNC Symbol;Acc:HGNC:14234]	NSD1	H3K36me2	unclear
ENSG00000109685	nuclear receptor binding SET domain protein 2 [Source:HGNC Symbol;Acc:HGNC:12766]	NSD2	H3K36me2	unclear
ENSG00000147548	nuclear receptor binding SET domain protein 3 [Source:HGNC Symbol;Acc:HGNC:12767]	NSD3	H3K4me2, H3K27me2	unclear
ENSG00000112238	PR/SET domain 13 [Source:HGNC Symbol;Acc:HGNC:13998]	PRDM13	unclear	unclear
ENSG00000142611	PR/SET domain 16 [Source:HGNC Symbol;Acc:HGNC:14000]	PRDM16	H3K9me1(cyto)	unclear
ENSG00000116731	PR/SET domain 2 [Source:HGNC Symbol;Acc:HGNC:9347]	PRDM2	H3K9	unclear
ENSG00000126856	PR/SET domain 7 [Source:HGNC Symbol;Acc:HGNC:9351]	PRDM7	H3K4me3	activating
ENSG00000152784	PR/SET domain 8 [Source:HGNC Symbol;Acc:HGNC:13993]	PRDM8	H3K9	repressing
ENSG00000164256	PR/SET domain 9 [Source:HGNC Symbol;Acc:HGNC:13994]	PRDM9	H3K4me3	activating
ENSG00000099381	SET domain containing 1A, histone lysine methyltransferase [Source:HGNC Symbol;Acc:HGNC:29010]	SETD1A	H3K4me3	activating
ENSG00000139718	SET domain containing 1B, histone lysine methyltransferase [Source:HGNC Symbol;Acc:HGNC:29187]	SETD1B	H3K4me3	activating
ENSG00000181555	SET domain containing 2, histone lysine methyltransferase [Source:HGNC Symbol;Acc:HGNC:18420]	SETD2	H3K36me3	activating
ENSG00000185917	SET domain containing 4 [Source:HGNC Symbol;Acc:HGNC:1258]	SETD4	H4K20me3	repressing
ENSG00000103037	SET domain containing 6, protein lysine methyltransferase [Source:HGNC Symbol;Acc:HGNC:26116]	SETD6	unclear	unclear
ENSG00000145391	SET domain containing 7, histone lysine methyltransferase [Source:HGNC Symbol;Acc:HGNC:30412]	SETD7	H3K4me1	activating
ENSG00000143379	SET domain bifurcated histone lysine methyltransferase 1 [Source:HGNC Symbol;Acc:HGNC:10761]	SETDB1	H3K9me3	repressing
ENSG00000136169	SET domain bifurcated histone lysine methyltransferase 2 [Source:HGNC Symbol;Acc:HGNC:20263]	SETDB2	H3K9me3	repressing
ENSG00000170364	SET domain and mariner transposase fusion gene [Source:HGNC Symbol;Acc:HGNC:10762]	SETMAR	H3K4, H3K36	unclear
ENSG00000115593	SET and MYND domain containing 1 [Source:HGNC Symbol;Acc:HGNC:20986]	SMYD1	H3K4me3	activating
ENSG00000143499	SET and MYND domain containing 2 [Source:HGNC Symbol;Acc:HGNC:20982]	SMYD2	H3K4me3	activating
ENSG00000185420	SET and MYND domain containing 3 [Source:HGNC Symbol;Acc:HGNC:15513]	SMYD3	H3K4me3	activating
ENSG00000135632	SMYD family member 5 [Source:HGNC Symbol;Acc:HGNC:16258]	SMYD5	H4K20me3	repressing
ENSG00000101945	suppressor of variegation 3-9 homolog 1 [Source:HGNC Symbol;Acc:HGNC:11479]	SUV39H1	H3K9me3	repressing
ENSG00000152455	suppressor of variegation 3-9 homolog 2 [Source:HGNC Symbol;Acc:HGNC:17287]	SUV39H2	H3K9me3	repressing

### Sheet: other MTs
ensembl_gene_id	description	hgnc_symbol	category
ENSG00000137200	cap methyltransferase 1 [Source:HGNC Symbol;Acc:HGNC:21077]	CMTR1	mRNA_MTs
ENSG00000180917	cap methyltransferase 2 [Source:HGNC Symbol;Acc:HGNC:25635]	CMTR2	mRNA_MTs
ENSG00000145388	methyltransferase 14, N6-adenosine-methyltransferase subunit [Source:HGNC Symbol;Acc:HGNC:29330]	METTL14	mRNA_MTs
ENSG00000165819	methyltransferase 3, N6-adenosine-methyltransferase complex catalytic subunit [Source:HGNC Symbol;Acc:HGNC:17563]	METTL3	mRNA_MTs
ENSG00000101654	RNA guanine-7 methyltransferase [Source:HGNC Symbol;Acc:HGNC:10075]	RNMT	mRNA_MTs
ENSG00000186666	BCDIN3 domain containing RNA methyltransferase [Source:HGNC Symbol;Acc:HGNC:27050]	BCDIN3D	smRNA_MTs
ENSG00000162639	HEN methyltransferase 1 [Source:HGNC Symbol;Acc:HGNC:26400]	HENMT1	smRNA_MTs
ENSG00000146834	methylphosphate capping enzyme [Source:HGNC Symbol;Acc:HGNC:20247]	MEPCE	smRNA_MTs
ENSG00000101574	methyltransferase 4, N6-adenosine [Source:HGNC Symbol;Acc:HGNC:24726]	METTL4	smRNA_MTs
ENSG00000137574	trimethylguanosine synthase 1 [Source:HGNC Symbol;Acc:HGNC:17843]	TGS1	smRNA_MTs
ENSG00000086189	DIM1 rRNA methyltransferase and ribosome maturation factor [Source:HGNC Symbol;Acc:HGNC:30217]	DIMT1	rRNA_MTs
ENSG00000126749	EMG1 N1-specific pseudouridine methyltransferase [Source:HGNC Symbol;Acc:HGNC:16912]	EMG1	rRNA_MTs
ENSG00000280548	fibrillarin [Source:HGNC Symbol;Acc:HGNC:3599]	FBL	rRNA_MTs
ENSG00000105202	fibrillarin [Source:HGNC Symbol;Acc:HGNC:3599]	FBL	rRNA_MTs
ENSG00000188573	fibrillarin like 1 [Source:HGNC Symbol;Acc:HGNC:35458]	FBLL1	rRNA_MTs
ENSG00000108592	FtsJ RNA 2'-O-methyltransferase 3 [Source:HGNC Symbol;Acc:HGNC:17136]	FTSJ3	rRNA_MTs
ENSG00000274853	mitochondrial rRNA methyltransferase 1 [Source:HGNC Symbol;Acc:HGNC:26202]	MRM1	rRNA_MTs
ENSG00000278619	mitochondrial rRNA methyltransferase 1 [Source:HGNC Symbol;Acc:HGNC:26202]	MRM1	rRNA_MTs
ENSG00000117481	NOP2/Sun RNA methyltransferase 4 [Source:HGNC Symbol;Acc:HGNC:31802]	NSUN4	rRNA_MTs
ENSG00000130305	NOP2/Sun RNA methyltransferase 5 [Source:HGNC Symbol;Acc:HGNC:16385]	NSUN5	rRNA_MTs
ENSG00000029639	transcription factor B1, mitochondrial [Source:HGNC Symbol;Acc:HGNC:17037]	TFB1M	rRNA_MTs
ENSG00000162851	transcription factor B2, mitochondrial [Source:HGNC Symbol;Acc:HGNC:18559]	TFB2M	rRNA_MTs
ENSG00000173113	tRNA methyltransferase activator subunit 11-2 [Source:HGNC Symbol;Acc:HGNC:26940]	TRMT112	rRNA_MTs
ENSG00000137760	alkB homolog 8, tRNA methyltransferase [Source:HGNC Symbol;Acc:HGNC:25189]	ALKBH8	tRNA_MTs
ENSG00000101391	CDK5 regulatory subunit associated protein 1 [Source:HGNC Symbol;Acc:HGNC:15880]	CDK5RAP1	tRNA_MTs
ENSG00000145996	CDK5 regulatory subunit associated protein 1 like 1 [Source:HGNC Symbol;Acc:HGNC:21050]	CDKAL1	tRNA_MTs
ENSG00000134014	elongator acetyltransferase complex subunit 3 [Source:HGNC Symbol;Acc:HGNC:20696]	ELP3	tRNA_MTs
ENSG00000068438	FtsJ RNA 2'-O-methyltransferase 1 [Source:HGNC Symbol;Acc:HGNC:13254]	FTSJ1	tRNA_MTs
ENSG00000037897	methyltransferase 1, tRNA methylguanosine [Source:HGNC Symbol;Acc:HGNC:7030]	METTL1	tRNA_MTs
ENSG00000037474	NOP2/Sun RNA methyltransferase 2 [Source:HGNC Symbol;Acc:HGNC:25994]	NSUN2	tRNA_MTs
ENSG00000241058	NOP2/Sun RNA methyltransferase 6 [Source:HGNC Symbol;Acc:HGNC:23529]	NSUN6	tRNA_MTs
ENSG00000107614	tRNA aspartic acid methyltransferase 1 [Source:HGNC Symbol;Acc:HGNC:2977]	TRDMT1	tRNA_MTs
ENSG00000104907	tRNA methyltransferase 1 [Source:HGNC Symbol;Acc:HGNC:25980]	TRMT1	tRNA_MTs
ENSG00000145331	tRNA methyltransferase 10A [Source:HGNC Symbol;Acc:HGNC:28403]	TRMT10A	tRNA_MTs
ENSG00000165275	tRNA methyltransferase 10B [Source:HGNC Symbol;Acc:HGNC:26454]	TRMT10B	tRNA_MTs
ENSG00000174173	tRNA methyltransferase 10C, mitochondrial RNase P subunit [Source:HGNC Symbol;Acc:HGNC:26022]	TRMT10C	tRNA_MTs
ENSG00000066651	tRNA methyltransferase 11 homolog [Source:HGNC Symbol;Acc:HGNC:21080]	TRMT11	tRNA_MTs
ENSG00000183665	tRNA methyltransferase 12 homolog [Source:HGNC Symbol;Acc:HGNC:26091]	TRMT12	tRNA_MTs
ENSG00000188917	tRNA methyltransferase 2 homolog B [Source:HGNC Symbol;Acc:HGNC:25748]	TRMT2B	tRNA_MTs
ENSG00000155275	tRNA methyltransferase 44 homolog [Source:HGNC Symbol;Acc:HGNC:26653]	TRMT44	tRNA_MTs
ENSG00000126814	tRNA methyltransferase 5 [Source:HGNC Symbol;Acc:HGNC:23141]	TRMT5	tRNA_MTs
ENSG00000166166	tRNA methyltransferase 61A [Source:HGNC Symbol;Acc:HGNC:23790]	TRMT61A	tRNA_MTs
ENSG00000171103	tRNA methyltransferase 61B [Source:HGNC Symbol;Acc:HGNC:26070]	TRMT61B	tRNA_MTs
ENSG00000162623	tRNA-yW synthesizing protein 3 homolog [Source:HGNC Symbol;Acc:HGNC:24757]	TYW3	tRNA_MTs
ENSG00000178694	NOP2/Sun RNA methyltransferase 3 [Source:HGNC Symbol;Acc:HGNC:26208]	NSUN3	unknownRNA_MTs
ENSG00000223705	NSUN5 pseudogene 1 [Source:HGNC Symbol;Acc:HGNC:19146]	NSUN5P1	unknownRNA_MTs
ENSG00000106133	NSUN5 pseudogene 2 [Source:HGNC Symbol;Acc:HGNC:16609]	NSUN5P2	unknownRNA_MTs
ENSG00000179299	NOP2/Sun RNA methyltransferase family member 7 [Source:HGNC Symbol;Acc:HGNC:25857]	NSUN7	unknownRNA_MTs
ENSG00000136444	radical S-adenosyl methionine domain containing 1 [Source:HGNC Symbol;Acc:HGNC:25634]	RSAD1	unknownRNA_MTs
ENSG00000198917	SPOUT domain containing methyltransferase 1 [Source:HGNC Symbol;Acc:HGNC:26933]	SPOUT1	unknownRNA_MTs
ENSG00000059588	TAR (HIV-1) RNA binding protein 1 [Source:HGNC Symbol;Acc:HGNC:11568]	TARBP1	unknownRNA_MTs
ENSG00000138050	THUMP domain containing 2 [Source:HGNC Symbol;Acc:HGNC:14890]	THUMPD2	unknownRNA_MTs
ENSG00000134077	THUMP domain containing 3 [Source:HGNC Symbol;Acc:HGNC:24493]	THUMPD3	unknownRNA_MTs
ENSG00000121486	tRNA methyltransferase 1 like [Source:HGNC Symbol;Acc:HGNC:16782]	TRMT1L	unknownRNA_MTs
ENSG00000099899	tRNA methyltransferase 2 homolog A [Source:HGNC Symbol;Acc:HGNC:24974]	TRMT2A	unknownRNA_MTs
ENSG00000130816	DNA methyltransferase 1 [Source:HGNC Symbol;Acc:HGNC:2976]	DNMT1	DNA_MTs
ENSG00000119772	DNA methyltransferase 3 alpha [Source:HGNC Symbol;Acc:HGNC:2978]	DNMT3A	DNA_MTs
ENSG00000088305	DNA methyltransferase 3 beta [Source:HGNC Symbol;Acc:HGNC:2979]	DNMT3B	DNA_MTs
ENSG00000126457	protein arginine methyltransferase 1 [Source:HGNC Symbol;Acc:HGNC:5187]	PRMT1	PRMTs
ENSG00000160310	protein arginine methyltransferase 2 [Source:HGNC Symbol;Acc:HGNC:5186]	PRMT2	PRMTs
ENSG00000185238	protein arginine methyltransferase 3 [Source:HGNC Symbol;Acc:HGNC:30163]	PRMT3	PRMTs
ENSG00000100462	protein arginine methyltransferase 5 [Source:HGNC Symbol;Acc:HGNC:10894]	PRMT5	PRMTs
ENSG00000198890	protein arginine methyltransferase 6 [Source:HGNC Symbol;Acc:HGNC:18241]	PRMT6	PRMTs
ENSG00000132600	protein arginine methyltransferase 7 [Source:HGNC Symbol;Acc:HGNC:25557]	PRMT7	PRMTs
ENSG00000111218	protein arginine methyltransferase 8 [Source:HGNC Symbol;Acc:HGNC:5188]	PRMT8	PRMTs
ENSG00000164169	protein arginine methyltransferase 9 [Source:HGNC Symbol;Acc:HGNC:25099]	PRMT9	PRMTs

### Sheet: C. elegans HMTs
wormbase_gene	wormbase_locus	wormbase_gseq	description	Histone lysine target
WBGene00003221	mes-3	F54C1.3	Polycomb protein mes-3 [Source:UniProtKB/Swiss-Prot;Acc:Q10665]	H3K27
WBGene00003220	mes-2	R06A4.7	Histone-lysine N-methyltransferase mes-2 [Source:UniProtKB/Swiss-Prot;Acc:O17514]	H3K27
WBGene00003222	mes-4	Y2H9A.1	Histone-lysine N-methyltransferase mes-4 [Source:UniProtKB/Swiss-Prot;Acc:Q9NH52]	H3K36
WBGene00003224	mes-6	C09G4.5	Polycomb protein mes-6 [Source:UniProtKB/Swiss-Prot;Acc:Q9GYS1]	H3K27
WBGene00019883	met-2	R05D3.11	Histone-lysine N-methyltransferase met-2 [Source:UniProtKB/Swiss-Prot;Acc:P34544]	H3K9
WBGene00012802	set-25	Y43F4B.3	Histone-lysine N-methyltransferase set-25 [Source:UniProtKB/Swiss-Prot;Acc:G5EEU2]	H3K9
WBGene00004781	set-1	T26A5.7	Histone-lysine N-methyltransferase set-1 [Source:UniProtKB/Swiss-Prot;Acc:Q22795]	unknown
WBGene00004782	set-2	C26E6.9	Histone-lysine N-methyltransferase set-2 [Source:UniProtKB/Swiss-Prot;Acc:Q18221]	H3K4
WBGene00011887	set-17	T21B10.5	Histone-lysine N-methyltransferase set-17 [Source:UniProtKB/Swiss-Prot;Acc:A0A163UT06]	H3K4
WBGene00011729	set-16	T12D8.1	Histone-lysine N-methyltransferase [Source:UniProtKB/TrEMBL;Acc:G5EGI1]	H3K4
WBGene00022512	dot-1.5	ZC53.6	Histone-lysine N-methyltransferase, H3 lysine-79 specific [Source:UniProtKB/TrEMBL;Acc:Q23375]	H3K79
WBGene00022173	set-27	Y71H2AM.8	Protein-histidine N-methyltransferase [Source:UniProtKB/TrEMBL;Acc:Q9BL48]	H3K36
WBGene00004127	abu-12	F52D1.3	Activated in Blocked Unfolded protein response [Source:UniProtKB/TrEMBL;Acc:A0A131MD32]	H3K79
WBGene00012302	dot-1.3	W06D11.4	Histone-lysine N-methyltransferase, H3 lysine-79 specific [Source:UniProtKB/TrEMBL;Acc:Q23200]	H3K79
WBGene00010067	dot-1.2	F54F7.7	Histone-lysine N-methyltransferase, H3 lysine-79 specific [Source:UniProtKB/TrEMBL;Acc:Q20794]	H3K79
WBGene00010120	dot-1.4	F55G7.2	Histone-lysine N-methyltransferase, H3 lysine-79 specific [Source:UniProtKB/TrEMBL;Acc:Q20856]	H3K79
WBGene00021474	dot-1.1	Y39G10AR.18	Histone-lysine N-methyltransferase, H3 lysine-79 specific [Source:UniProtKB/Swiss-Prot;Acc:Q6AW06]	H3K79
WBGene00018023	set-11	F34D6.4	SET (Trithorax/polycomb) domain containing [Source:UniProtKB/TrEMBL;Acc:O17186]	unknown
WBGene00008206	set-6	C49F5.2	Histone-lysine N-methyltransferase set-6 [Source:UniProtKB/Swiss-Prot;Acc:O17679]	H3K9
WBGene00044070	set-18	T22A3.4	MYND-type domain-containing protein [Source:UniProtKB/TrEMBL;Acc:P91821]	H3K36
WBGene00022499	set-30	ZC8.3	MYND-type domain-containing protein [Source:UniProtKB/TrEMBL;Acc:Q23084]	H3K4
WBGene00016313	set-4	C32D5.5	Histone-lysine N-methyltransferase Suv4-20 [Source:UniProtKB/Swiss-Prot;Acc:Q09265]	H4K20
WBGene00019584	set-12	K09F5.5	Histone-lysine N-methyltransferase [Source:UniProtKB/TrEMBL;Acc:Q21404]	H3K36
WBGene00021515	set-23	Y41D4B.12	Probable histone-lysine N-methyltransferase set-23 [Source:UniProtKB/Swiss-Prot;Acc:Q95Y12]	unknown
WBGene00016603	met-1	C43E11.3	Histone-lysine N-methyltransferase [Source:UniProtKB/TrEMBL;Acc:A4LBC3]	H3K36
WBGene00013106	set-26	Y51H4A.12	Histone-lysine N-methyltransferase set-26 [Source:UniProtKB/Swiss-Prot;Acc:Q9U263]	H3K9
WBGene00009370	set-10	F33H2.7	MYND-type domain-containing protein [Source:UniProtKB/TrEMBL;Acc:Q9XV44]	unknown
WBGene00011068	set-14	R06F6.4	SET domain-containing protein 14 [Source:UniProtKB/Swiss-Prot;Acc:Q09415]	unknown
WBGene00003040	lin-59	T12F5.4	Probable histone-lysine N-methyltransferase lin-59 [Source:UniProtKB/Swiss-Prot;Acc:O44757]	H3K36
