## Supplemental Figures and Tables for "Histone methylation has a direct metabolic role in human cells": Table S4. ENCODEfiles.xlsx

### Sheet: Sheet 1
ChIP.seq.Accession	Assay.name	Organism	AssayTarget	Tissue	Dbxrefs	Lab	Biosample.accession	Linked.antibody	DOI	Controls	Biological.replicate.count	Technical.replicate.count	Replication.type	Simple.Biosample.summary	Donor	RNAseq.experiment.accession	RNAseq.file	chip.log2.fold.change.signal.file	pseudoreplicated.peaks.file	chip.log2.fold.change.download	pseudoreplicated.peaks.download	RNAseq.download
ENCSR077HGR	ChIP-seq	Homo sapiens	H3K4me3	esophagus muscularis mucosa	GEO:GSE167651	Bradley Bernstein, Broad	ENCBS390MKW	ENCAB140BWE,ENCAB582RSV	10.17989/ENCSR077HGR	/experiments/ENCSR777AJC/	1	2	unreplicated	male adult (54 years)	ENCDO451RUA	ENCSR750ETS	ENCFF090GQE	ENCFF645DEG	ENCFF864CNS	https://www.encodeproject.org/files/ENCFF645DEG/@@download/ENCFF645DEG.bigWig	https://www.encodeproject.org/files/ENCFF864CNS/@@download/ENCFF864CNS.bed.gz	https://www.encodeproject.org/files/ENCFF090GQE/@@download/ENCFF090GQE.tsv
ENCSR403PEI	ChIP-seq	Homo sapiens	H3K4me3	esophagus muscularis mucosa	GEO:GSE167759	Bradley Bernstein, Broad	ENCBS677JLV,ENCBS955ZON	ENCAB140BWE	10.17989/ENCSR403PEI	/experiments/ENCSR545WFH/	2	2	isogenic	female adult (51 years)	ENCDO271OUW	ENCSR620LQN	ENCFF249NNL	ENCFF061HFF	ENCFF154TIT	https://www.encodeproject.org/files/ENCFF061HFF/@@download/ENCFF061HFF.bigWig	https://www.encodeproject.org/files/ENCFF154TIT/@@download/ENCFF154TIT.bed.gz	https://www.encodeproject.org/files/ENCFF249NNL/@@download/ENCFF249NNL.tsv
ENCSR621MTP	ChIP-seq	Homo sapiens	H3K4me3	esophagus muscularis mucosa	GEO:GSE139708	Bradley Bernstein, Broad	ENCBS884JOD	ENCAB000BKU	10.17989/ENCSR621MTP	/experiments/ENCSR147KFH/	1	2	unreplicated	male adult (37 years)	ENCDO845WKR	ENCSR182CBU	ENCFF993HSV	ENCFF344ITP	ENCFF659CVN	https://www.encodeproject.org/files/ENCFF344ITP/@@download/ENCFF344ITP.bigWig	https://www.encodeproject.org/files/ENCFF659CVN/@@download/ENCFF659CVN.bed.gz	https://www.encodeproject.org/files/ENCFF993HSV/@@download/ENCFF993HSV.tsv
ENCSR607ARN	ChIP-seq	Homo sapiens	H3K4me3	esophagus muscularis mucosa	GEO:GSE96263	Bradley Bernstein, Broad	ENCBS071FUE	ENCAB582RSV,ENCAB902NZL	10.17989/ENCSR607ARN	/experiments/ENCSR474WLZ/	2	3	isogenic	female adult (53 years)	ENCDO793LXB	ENCSR098BUF	ENCFF082QRB	ENCFF586WBH	ENCFF757YAG	https://www.encodeproject.org/files/ENCFF586WBH/@@download/ENCFF586WBH.bigWig	https://www.encodeproject.org/files/ENCFF757YAG/@@download/ENCFF757YAG.bed.gz	https://www.encodeproject.org/files/ENCFF082QRB/@@download/ENCFF082QRB.tsv
ENCSR773PIU	ChIP-seq	Homo sapiens	H3K4me3	esophagus squamous epithelium	GEO:GSE143081	Bradley Bernstein, Broad	ENCBS821VGX	ENCAB140BWE	10.17989/ENCSR773PIU	/experiments/ENCSR514EZP/	1	2	unreplicated	female adult (51 years)	ENCDO271OUW	ENCSR510MIA	ENCFF605ORY	ENCFF044KLK	ENCFF470ELM	https://www.encodeproject.org/files/ENCFF044KLK/@@download/ENCFF044KLK.bigWig	https://www.encodeproject.org/files/ENCFF470ELM/@@download/ENCFF470ELM.bed.gz	https://www.encodeproject.org/files/ENCFF605ORY/@@download/ENCFF605ORY.tsv
ENCSR731QXN	ChIP-seq	Homo sapiens	H3K4me3	esophagus squamous epithelium	GEO:GSE139730	Bradley Bernstein, Broad	ENCBS608MZC	ENCAB140BWE	10.17989/ENCSR731QXN	/experiments/ENCSR156WTZ/	1	2	unreplicated	male adult (37 years)	ENCDO845WKR	ENCSR354QPN	ENCFF502KTX	ENCFF764HZI	ENCFF442NKL	https://www.encodeproject.org/files/ENCFF764HZI/@@download/ENCFF764HZI.bigWig	https://www.encodeproject.org/files/ENCFF442NKL/@@download/ENCFF442NKL.bed.gz	https://www.encodeproject.org/files/ENCFF502KTX/@@download/ENCFF502KTX.tsv
ENCSR508UPW	ChIP-seq	Homo sapiens	H3K4me3	esophagus squamous epithelium	GEO:GSE96202	Bradley Bernstein, Broad	ENCBS054JUC	ENCAB582RSV	10.17989/ENCSR508UPW	/experiments/ENCSR652EPR/	2	2	isogenic	female adult (53 years)	ENCDO793LXB	ENCSR351OTL	ENCFF005FVC	ENCFF576GES	ENCFF313UUQ	https://www.encodeproject.org/files/ENCFF576GES/@@download/ENCFF576GES.bigWig	https://www.encodeproject.org/files/ENCFF313UUQ/@@download/ENCFF313UUQ.bed.gz	https://www.encodeproject.org/files/ENCFF005FVC/@@download/ENCFF005FVC.tsv
ENCSR012KZW	ChIP-seq	Homo sapiens	H3K4me3	esophagus squamous epithelium	GEO:GSE139689	Bradley Bernstein, Broad	ENCBS143WXN	ENCAB140BWE	10.17989/ENCSR012KZW	/experiments/ENCSR644XSS/	1	2	unreplicated	male adult (54 years)	ENCDO451RUA	ENCSR474TRG	ENCFF031CKR	ENCFF719ORU	ENCFF651ZRX	https://www.encodeproject.org/files/ENCFF719ORU/@@download/ENCFF719ORU.bigWig	https://www.encodeproject.org/files/ENCFF651ZRX/@@download/ENCFF651ZRX.bed.gz	https://www.encodeproject.org/files/ENCFF031CKR/@@download/ENCFF031CKR.tsv
ENCSR219QSM	ChIP-seq	Homo sapiens	H3K4me3	gastroesophageal sphincter	GEO:GSE142930	Bradley Bernstein, Broad	ENCBS542QYP	ENCAB582RSV	10.17989/ENCSR219QSM	/experiments/ENCSR728EIP/	1	2	unreplicated	male adult (54 years)	ENCDO451RUA	ENCSR485WBR	ENCFF884ZHJ	ENCFF051GOU	ENCFF888ANN	https://www.encodeproject.org/files/ENCFF051GOU/@@download/ENCFF051GOU.bigWig	https://www.encodeproject.org/files/ENCFF888ANN/@@download/ENCFF888ANN.bed.gz	https://www.encodeproject.org/files/ENCFF884ZHJ/@@download/ENCFF884ZHJ.tsv
ENCSR510NXV	ChIP-seq	Homo sapiens	H3K4me3	gastroesophageal sphincter	GEO:GSE96203	Bradley Bernstein, Broad	ENCBS783BYN	ENCAB582RSV	10.17989/ENCSR510NXV	/experiments/ENCSR178MWD/	2	2	isogenic	female adult (53 years)	ENCDO793LXB	ENCSR740YMS	ENCFF222PXI	ENCFF216VFC	ENCFF903THH	https://www.encodeproject.org/files/ENCFF216VFC/@@download/ENCFF216VFC.bigWig	https://www.encodeproject.org/files/ENCFF903THH/@@download/ENCFF903THH.bed.gz	https://www.encodeproject.org/files/ENCFF222PXI/@@download/ENCFF222PXI.tsv
ENCSR037GFN	ChIP-seq	Homo sapiens	H3K4me3	gastroesophageal sphincter	GEO:GSE139690	Bradley Bernstein, Broad	ENCBS727XQL	ENCAB140BWE	10.17989/ENCSR037GFN	/experiments/ENCSR343GIV/	1	2	unreplicated	male adult (37 years)	ENCDO845WKR	ENCSR528ZKN	ENCFF306SMM	ENCFF512IEA	ENCFF320WXW	https://www.encodeproject.org/files/ENCFF512IEA/@@download/ENCFF512IEA.bigWig	https://www.encodeproject.org/files/ENCFF320WXW/@@download/ENCFF320WXW.bed.gz	https://www.encodeproject.org/files/ENCFF306SMM/@@download/ENCFF306SMM.tsv
ENCSR793IKH	ChIP-seq	Homo sapiens	H3K4me3	sigmoid colon	GEO:GSE167666	Bradley Bernstein, Broad	ENCBS474RXX	ENCAB140BWE	10.17989/ENCSR793IKH	/experiments/ENCSR316ZPQ/	1	2	unreplicated	female adult (51 years)	ENCDO271OUW	ENCSR827IXS	ENCFF577SLL	ENCFF800VAP	ENCFF755OXH	https://www.encodeproject.org/files/ENCFF800VAP/@@download/ENCFF800VAP.bigWig	https://www.encodeproject.org/files/ENCFF755OXH/@@download/ENCFF755OXH.bed.gz	https://www.encodeproject.org/files/ENCFF577SLL/@@download/ENCFF577SLL.tsv
ENCSR172LVU	ChIP-seq	Homo sapiens	H3K4me3	sigmoid colon	GEO:GSE142919	Bradley Bernstein, Broad	ENCBS243UXH	ENCAB140BWE,ENCAB000BKU	10.17989/ENCSR172LVU	/experiments/ENCSR524NCH/	1	2	unreplicated	male adult (54 years)	ENCDO451RUA	ENCSR812AKX	ENCFF045PTB	ENCFF886LUE	ENCFF541NVY	https://www.encodeproject.org/files/ENCFF886LUE/@@download/ENCFF886LUE.bigWig	https://www.encodeproject.org/files/ENCFF541NVY/@@download/ENCFF541NVY.bed.gz	https://www.encodeproject.org/files/ENCFF045PTB/@@download/ENCFF045PTB.tsv
ENCSR960AAL	ChIP-seq	Homo sapiens	H3K4me3	sigmoid colon	GEO:GSE139790	Bradley Bernstein, Broad	ENCBS365ZJJ	ENCAB140BWE	10.17989/ENCSR960AAL	/experiments/ENCSR099RQB/	1	2	unreplicated	male adult (37 years)	ENCDO845WKR	ENCSR857WJK	ENCFF702BES	ENCFF122GSI	ENCFF250ZHO	https://www.encodeproject.org/files/ENCFF122GSI/@@download/ENCFF122GSI.bigWig	https://www.encodeproject.org/files/ENCFF250ZHO/@@download/ENCFF250ZHO.bed.gz	https://www.encodeproject.org/files/ENCFF702BES/@@download/ENCFF702BES.tsv
ENCSR900UIP	ChIP-seq	Homo sapiens	H3K4me3	sigmoid colon	GEO:GSE101346	Bradley Bernstein, Broad	ENCBS555KUV	ENCAB902NZL	10.17989/ENCSR900UIP	/experiments/ENCSR844YME/	1	1	unreplicated	female adult (53 years)	ENCDO793LXB	ENCSR094GVZ	ENCFF056CEY	ENCFF237VMY	ENCFF530UBK	https://www.encodeproject.org/files/ENCFF237VMY/@@download/ENCFF237VMY.bigWig	https://www.encodeproject.org/files/ENCFF530UBK/@@download/ENCFF530UBK.bed.gz	https://www.encodeproject.org/files/ENCFF056CEY/@@download/ENCFF056CEY.tsv
ENCSR981USF	ChIP-seq	Homo sapiens	H3K4me3	spleen	GEO:GSE187932	Bradley Bernstein, Broad	ENCBS193VFU	ENCAB140BWE,ENCAB000BKU	10.17989/ENCSR981USF	/experiments/ENCSR119AVG/	1	2	unreplicated	female adult (61 years)	ENCDO186XRB	ENCSR096LTX	ENCFF143INW	ENCFF551GZK	ENCFF378UVY	https://www.encodeproject.org/files/ENCFF551GZK/@@download/ENCFF551GZK.bigWig	https://www.encodeproject.org/files/ENCFF378UVY/@@download/ENCFF378UVY.bed.gz	https://www.encodeproject.org/files/ENCFF143INW/@@download/ENCFF143INW.tsv
ENCSR122MPC	ChIP-seq	Homo sapiens	H3K4me3	spleen	GEO:GSE167707	Bradley Bernstein, Broad	ENCBS297MNR	ENCAB140BWE,ENCAB000BKU	10.17989/ENCSR122MPC	/experiments/ENCSR955OYW/	1	3	unreplicated	female adult (59 years)	ENCDO856ZOJ	ENCSR258ELN	ENCFF890XTW	ENCFF842QQE	ENCFF636LHJ	https://www.encodeproject.org/files/ENCFF842QQE/@@download/ENCFF842QQE.bigWig	https://www.encodeproject.org/files/ENCFF636LHJ/@@download/ENCFF636LHJ.bed.gz	https://www.encodeproject.org/files/ENCFF890XTW/@@download/ENCFF890XTW.tsv
ENCSR612GKP	ChIP-seq	Homo sapiens	H3K4me3	spleen	GEO:GSE167795	Bradley Bernstein, Broad	ENCBS248EXJ	ENCAB000BKU,ENCAB140BWE	10.17989/ENCSR612GKP	/experiments/ENCSR749YQP/	1	2	unreplicated	female adult (41 years)	ENCDO575WHY	ENCSR621PZI	ENCFF278GBV	ENCFF077FBW	ENCFF602PIX	https://www.encodeproject.org/files/ENCFF077FBW/@@download/ENCFF077FBW.bigWig	https://www.encodeproject.org/files/ENCFF602PIX/@@download/ENCFF602PIX.bed.gz	https://www.encodeproject.org/files/ENCFF278GBV/@@download/ENCFF278GBV.tsv
ENCSR907JPV	ChIP-seq	Homo sapiens	H3K4me3	spleen	GEO:GSE167775	Bradley Bernstein, Broad	ENCBS498SQU	ENCAB000BKU,ENCAB140BWE	10.17989/ENCSR907JPV	/experiments/ENCSR200QAA/	1	2	unreplicated	male adult (26 years)	ENCDO221IPH	ENCSR074FTH	ENCFF022DRF	ENCFF918PWP	ENCFF405EOJ	https://www.encodeproject.org/files/ENCFF918PWP/@@download/ENCFF918PWP.bigWig	https://www.encodeproject.org/files/ENCFF405EOJ/@@download/ENCFF405EOJ.bed.gz	https://www.encodeproject.org/files/ENCFF022DRF/@@download/ENCFF022DRF.tsv
ENCSR197QDK	ChIP-seq	Homo sapiens	H3K4me3	spleen	GEO:GSE101073	Bradley Bernstein, Broad	ENCBS913XPU,ENCBS793DBC	ENCAB582RSV,ENCAB140BWE	10.17989/ENCSR197QDK	/experiments/ENCSR189UPU/	2	4	isogenic	female adult (53 years)	ENCDO793LXB	ENCSR900SGE	ENCFF530KIE	ENCFF387XJD	ENCFF371FOW	https://www.encodeproject.org/files/ENCFF387XJD/@@download/ENCFF387XJD.bigWig	https://www.encodeproject.org/files/ENCFF371FOW/@@download/ENCFF371FOW.bed.gz	https://www.encodeproject.org/files/ENCFF530KIE/@@download/ENCFF530KIE.tsv
ENCSR377ILM	ChIP-seq	Homo sapiens	H3K4me3	spleen	GEO:GSE167703	Bradley Bernstein, Broad	ENCBS223WIE,ENCBS949QWK	ENCAB140BWE	10.17989/ENCSR377ILM	/experiments/ENCSR803JPO/	2	4	isogenic	male adult (54 years)	ENCDO451RUA	ENCSR106SZN	ENCFF604YLU	ENCFF187WMV	ENCFF885PEA	https://www.encodeproject.org/files/ENCFF187WMV/@@download/ENCFF187WMV.bigWig	https://www.encodeproject.org/files/ENCFF885PEA/@@download/ENCFF885PEA.bed.gz	https://www.encodeproject.org/files/ENCFF604YLU/@@download/ENCFF604YLU.tsv
ENCSR589DBF	ChIP-seq	Homo sapiens	H3K4me3	spleen	GEO:GSE167702	Bradley Bernstein, Broad	ENCBS363GBQ,ENCBS892ESJ	ENCAB140BWE	10.17989/ENCSR589DBF	/experiments/ENCSR711URW/	2	4	isogenic	female adult (51 years)	ENCDO271OUW	ENCSR194HVU	ENCFF612UEF	ENCFF762CST	ENCFF483QLZ	https://www.encodeproject.org/files/ENCFF762CST/@@download/ENCFF762CST.bigWig	https://www.encodeproject.org/files/ENCFF483QLZ/@@download/ENCFF483QLZ.bed.gz	https://www.encodeproject.org/files/ENCFF612UEF/@@download/ENCFF612UEF.tsv
ENCSR556QXD	ChIP-seq	Homo sapiens	H3K4me3	spleen	GEO:GSE139698	Bradley Bernstein, Broad	ENCBS486GAC,ENCBS511RRL	ENCAB140BWE	10.17989/ENCSR556QXD	/experiments/ENCSR889RIF/	2	4	isogenic	male adult (37 years)	ENCDO845WKR	ENCSR330UMQ	ENCFF080JPL	ENCFF057BYR	ENCFF401XEH	https://www.encodeproject.org/files/ENCFF057BYR/@@download/ENCFF057BYR.bigWig	https://www.encodeproject.org/files/ENCFF401XEH/@@download/ENCFF401XEH.bed.gz	https://www.encodeproject.org/files/ENCFF080JPL/@@download/ENCFF080JPL.tsv
ENCSR805OCD	ChIP-seq	Homo sapiens	H3K36me3	esophagus muscularis mucosa	GEO:GSE143097	Bradley Bernstein, Broad	ENCBS390MKW	ENCAB000ADU	10.17989/ENCSR805OCD	/experiments/ENCSR777AJC/	1	1	unreplicated	male adult (54 years)	ENCDO451RUA	ENCSR750ETS	ENCFF090GQE	ENCFF720AIQ	ENCFF677RFQ	https://www.encodeproject.org/files/ENCFF720AIQ/@@download/ENCFF720AIQ.bigWig	https://www.encodeproject.org/files/ENCFF677RFQ/@@download/ENCFF677RFQ.bed.gz	https://www.encodeproject.org/files/ENCFF090GQE/@@download/ENCFF090GQE.tsv
ENCSR845BEG	ChIP-seq	Homo sapiens	H3K36me3	esophagus muscularis mucosa	GEO:GSE136524	Bradley Bernstein, Broad	ENCBS677JLV	ENCAB000ADU	10.17989/ENCSR845BEG	/experiments/ENCSR545WFH/	1	2	unreplicated	female adult (51 years)	ENCDO271OUW	ENCSR620LQN	ENCFF249NNL	ENCFF020KEW	ENCFF101WAE	https://www.encodeproject.org/files/ENCFF020KEW/@@download/ENCFF020KEW.bigWig	https://www.encodeproject.org/files/ENCFF101WAE/@@download/ENCFF101WAE.bed.gz	https://www.encodeproject.org/files/ENCFF249NNL/@@download/ENCFF249NNL.tsv
ENCSR185JEP	ChIP-seq	Homo sapiens	H3K36me3	esophagus muscularis mucosa	GEO:GSE136475	Bradley Bernstein, Broad	ENCBS884JOD	ENCAB000ADU	10.17989/ENCSR185JEP	/experiments/ENCSR147KFH/	1	2	unreplicated	male adult (37 years)	ENCDO845WKR	ENCSR182CBU	ENCFF993HSV	ENCFF912XKF	ENCFF391JKH	https://www.encodeproject.org/files/ENCFF912XKF/@@download/ENCFF912XKF.bigWig	https://www.encodeproject.org/files/ENCFF391JKH/@@download/ENCFF391JKH.bed.gz	https://www.encodeproject.org/files/ENCFF993HSV/@@download/ENCFF993HSV.tsv
ENCSR743KZR	ChIP-seq	Homo sapiens	H3K36me3	esophagus muscularis mucosa	GEO:GSE101268	Bradley Bernstein, Broad	ENCBS071FUE	ENCAB000ADU	10.17989/ENCSR743KZR	/experiments/ENCSR474WLZ/	1	1	unreplicated	female adult (53 years)	ENCDO793LXB	ENCSR098BUF	ENCFF082QRB	ENCFF306JEU	ENCFF341EZA	https://www.encodeproject.org/files/ENCFF306JEU/@@download/ENCFF306JEU.bigWig	https://www.encodeproject.org/files/ENCFF341EZA/@@download/ENCFF341EZA.bed.gz	https://www.encodeproject.org/files/ENCFF082QRB/@@download/ENCFF082QRB.tsv
ENCSR960UYN	ChIP-seq	Homo sapiens	H3K36me3	esophagus squamous epithelium	GEO:GSE143118	Bradley Bernstein, Broad	ENCBS467KQD	ENCAB000ADU	10.17989/ENCSR960UYN	/experiments/ENCSR514EZP/	1	2	unreplicated	female adult (51 years)	ENCDO271OUW	ENCSR510MIA	ENCFF605ORY	ENCFF900CPV	ENCFF885BKA	https://www.encodeproject.org/files/ENCFF900CPV/@@download/ENCFF900CPV.bigWig	https://www.encodeproject.org/files/ENCFF885BKA/@@download/ENCFF885BKA.bed.gz	https://www.encodeproject.org/files/ENCFF605ORY/@@download/ENCFF605ORY.tsv
ENCSR079NLY	ChIP-seq	Homo sapiens	H3K36me3	esophagus squamous epithelium	GEO:GSE139695	Bradley Bernstein, Broad	ENCBS608MZC	ENCAB000ADU	10.17989/ENCSR079NLY	/experiments/ENCSR156WTZ/	1	2	unreplicated	male adult (37 years)	ENCDO845WKR	ENCSR354QPN	ENCFF502KTX	ENCFF625LYO	ENCFF119RXX	https://www.encodeproject.org/files/ENCFF625LYO/@@download/ENCFF625LYO.bigWig	https://www.encodeproject.org/files/ENCFF119RXX/@@download/ENCFF119RXX.bed.gz	https://www.encodeproject.org/files/ENCFF502KTX/@@download/ENCFF502KTX.tsv
ENCSR078ZGC	ChIP-seq	Homo sapiens	H3K36me3	esophagus squamous epithelium	GEO:GSE100999	Bradley Bernstein, Broad	ENCBS054JUC	ENCAB000ADU	10.17989/ENCSR078ZGC	/experiments/ENCSR652EPR/	1	1	unreplicated	female adult (53 years)	ENCDO793LXB	ENCSR351OTL	ENCFF005FVC	ENCFF654BGS	ENCFF576MHH	https://www.encodeproject.org/files/ENCFF654BGS/@@download/ENCFF654BGS.bigWig	https://www.encodeproject.org/files/ENCFF576MHH/@@download/ENCFF576MHH.bed.gz	https://www.encodeproject.org/files/ENCFF005FVC/@@download/ENCFF005FVC.tsv
ENCSR353MNV	ChIP-seq	Homo sapiens	H3K36me3	gastroesophageal sphincter	GEO:GSE139749	Bradley Bernstein, Broad	ENCBS727XQL	ENCAB000ADU	10.17989/ENCSR353MNV	/experiments/ENCSR343GIV/	1	2	unreplicated	male adult (37 years)	ENCDO845WKR	ENCSR528ZKN	ENCFF306SMM	ENCFF675UUJ	ENCFF975WEV	https://www.encodeproject.org/files/ENCFF675UUJ/@@download/ENCFF675UUJ.bigWig	https://www.encodeproject.org/files/ENCFF975WEV/@@download/ENCFF975WEV.bed.gz	https://www.encodeproject.org/files/ENCFF306SMM/@@download/ENCFF306SMM.tsv
ENCSR364YAY	ChIP-seq	Homo sapiens	H3K36me3	gastroesophageal sphincter	GEO:GSE167685	Bradley Bernstein, Broad	ENCBS542QYP	ENCAB000ADU	10.17989/ENCSR364YAY	/experiments/ENCSR728EIP/	1	2	unreplicated	male adult (54 years)	ENCDO451RUA	ENCSR485WBR	ENCFF884ZHJ	ENCFF042SPE	ENCFF883ISK	https://www.encodeproject.org/files/ENCFF042SPE/@@download/ENCFF042SPE.bigWig	https://www.encodeproject.org/files/ENCFF883ISK/@@download/ENCFF883ISK.bed.gz	https://www.encodeproject.org/files/ENCFF884ZHJ/@@download/ENCFF884ZHJ.tsv
ENCSR043RXI	ChIP-seq	Homo sapiens	H3K36me3	sigmoid colon	GEO:GSE139691	Bradley Bernstein, Broad	ENCBS365ZJJ	ENCAB000ADU	10.17989/ENCSR043RXI	/experiments/ENCSR099RQB/	1	2	unreplicated	male adult (37 years)	ENCDO845WKR	ENCSR857WJK	ENCFF702BES	ENCFF193BYW	ENCFF406OXE	https://www.encodeproject.org/files/ENCFF193BYW/@@download/ENCFF193BYW.bigWig	https://www.encodeproject.org/files/ENCFF406OXE/@@download/ENCFF406OXE.bed.gz	https://www.encodeproject.org/files/ENCFF702BES/@@download/ENCFF702BES.tsv
ENCSR150YAU	ChIP-seq	Homo sapiens	H3K36me3	sigmoid colon	GEO:GSE101037	Bradley Bernstein, Broad	ENCBS555KUV	ENCAB000ADU	10.17989/ENCSR150YAU	/experiments/ENCSR844YME/	1	1	unreplicated	female adult (53 years)	ENCDO793LXB	ENCSR094GVZ	ENCFF056CEY	ENCFF165ZSZ	ENCFF394DNK	https://www.encodeproject.org/files/ENCFF165ZSZ/@@download/ENCFF165ZSZ.bigWig	https://www.encodeproject.org/files/ENCFF394DNK/@@download/ENCFF394DNK.bed.gz	https://www.encodeproject.org/files/ENCFF056CEY/@@download/ENCFF056CEY.tsv
ENCSR343NWC	ChIP-seq	Homo sapiens	H3K36me3	sigmoid colon	GEO:GSE142956	Bradley Bernstein, Broad	ENCBS474RXX	ENCAB000ADU	10.17989/ENCSR343NWC	/experiments/ENCSR316ZPQ/	1	2	unreplicated	female adult (51 years)	ENCDO271OUW	ENCSR827IXS	ENCFF577SLL	ENCFF352ZXU	ENCFF650OEI	https://www.encodeproject.org/files/ENCFF352ZXU/@@download/ENCFF352ZXU.bigWig	https://www.encodeproject.org/files/ENCFF650OEI/@@download/ENCFF650OEI.bed.gz	https://www.encodeproject.org/files/ENCFF577SLL/@@download/ENCFF577SLL.tsv
ENCSR333HMT	ChIP-seq	Homo sapiens	H3K36me3	sigmoid colon	GEO:GSE142954	Bradley Bernstein, Broad	ENCBS243UXH	ENCAB000ADU	10.17989/ENCSR333HMT	/experiments/ENCSR524NCH/	1	2	unreplicated	male adult (54 years)	ENCDO451RUA	ENCSR812AKX	ENCFF045PTB	ENCFF439PPA	ENCFF913SGA	https://www.encodeproject.org/files/ENCFF439PPA/@@download/ENCFF439PPA.bigWig	https://www.encodeproject.org/files/ENCFF913SGA/@@download/ENCFF913SGA.bed.gz	https://www.encodeproject.org/files/ENCFF045PTB/@@download/ENCFF045PTB.tsv
ENCSR472BXE	ChIP-seq	Homo sapiens	H3K36me3	spleen	GEO:GSE187926	Bradley Bernstein, Broad	ENCBS193VFU	ENCAB000ADU	10.17989/ENCSR472BXE	/experiments/ENCSR119AVG/	1	2	unreplicated	female adult (61 years)	ENCDO186XRB	ENCSR096LTX	ENCFF143INW	ENCFF310SDI	ENCFF881QDC	https://www.encodeproject.org/files/ENCFF310SDI/@@download/ENCFF310SDI.bigWig	https://www.encodeproject.org/files/ENCFF881QDC/@@download/ENCFF881QDC.bed.gz	https://www.encodeproject.org/files/ENCFF143INW/@@download/ENCFF143INW.tsv
ENCSR801KDK	ChIP-seq	Homo sapiens	H3K36me3	spleen	GEO:GSE167668	Bradley Bernstein, Broad	ENCBS297MNR	ENCAB000ADU	10.17989/ENCSR801KDK	/experiments/ENCSR955OYW/	1	3	unreplicated	female adult (59 years)	ENCDO856ZOJ	ENCSR258ELN	ENCFF890XTW	ENCFF180HFT	ENCFF593PUF	https://www.encodeproject.org/files/ENCFF180HFT/@@download/ENCFF180HFT.bigWig	https://www.encodeproject.org/files/ENCFF593PUF/@@download/ENCFF593PUF.bed.gz	https://www.encodeproject.org/files/ENCFF890XTW/@@download/ENCFF890XTW.tsv
ENCSR708TAB	ChIP-seq	Homo sapiens	H3K36me3	spleen	GEO:GSE167840	Bradley Bernstein, Broad	ENCBS248EXJ	ENCAB000ADU	10.17989/ENCSR708TAB	/experiments/ENCSR749YQP/	1	2	unreplicated	female adult (41 years)	ENCDO575WHY	ENCSR621PZI	ENCFF278GBV	ENCFF269BZC	ENCFF380PDF	https://www.encodeproject.org/files/ENCFF269BZC/@@download/ENCFF269BZC.bigWig	https://www.encodeproject.org/files/ENCFF380PDF/@@download/ENCFF380PDF.bed.gz	https://www.encodeproject.org/files/ENCFF278GBV/@@download/ENCFF278GBV.tsv
ENCSR768RIK	ChIP-seq	Homo sapiens	H3K36me3	spleen	GEO:GSE167624	Bradley Bernstein, Broad	ENCBS498SQU	ENCAB000ADU	10.17989/ENCSR768RIK	/experiments/ENCSR200QAA/	1	2	unreplicated	male adult (26 years)	ENCDO221IPH	ENCSR074FTH	ENCFF022DRF	ENCFF943OPP	ENCFF472BWO	https://www.encodeproject.org/files/ENCFF943OPP/@@download/ENCFF943OPP.bigWig	https://www.encodeproject.org/files/ENCFF472BWO/@@download/ENCFF472BWO.bed.gz	https://www.encodeproject.org/files/ENCFF022DRF/@@download/ENCFF022DRF.tsv
ENCSR407UEE	ChIP-seq	Homo sapiens	H3K36me3	spleen	GEO:GSE139762	Bradley Bernstein, Broad	ENCBS486GAC,ENCBS511RRL	ENCAB000ADU	10.17989/ENCSR407UEE	/experiments/ENCSR889RIF/	2	4	isogenic	male adult (37 years)	ENCDO845WKR	ENCSR330UMQ	ENCFF080JPL	ENCFF075SXM	ENCFF380BZO	https://www.encodeproject.org/files/ENCFF075SXM/@@download/ENCFF075SXM.bigWig	https://www.encodeproject.org/files/ENCFF380BZO/@@download/ENCFF380BZO.bed.gz	https://www.encodeproject.org/files/ENCFF080JPL/@@download/ENCFF080JPL.tsv
ENCSR589TCU	ChIP-seq	Homo sapiens	H3K36me3	spleen	GEO:GSE101227	Bradley Bernstein, Broad	ENCBS913XPU,ENCBS793DBC	ENCAB000ADU	10.17989/ENCSR589TCU	/experiments/ENCSR189UPU/	2	4	isogenic	female adult (53 years)	ENCDO793LXB	ENCSR900SGE	ENCFF530KIE	ENCFF707RDL	ENCFF751CFT	https://www.encodeproject.org/files/ENCFF707RDL/@@download/ENCFF707RDL.bigWig	https://www.encodeproject.org/files/ENCFF751CFT/@@download/ENCFF751CFT.bed.gz	https://www.encodeproject.org/files/ENCFF530KIE/@@download/ENCFF530KIE.tsv
ENCSR787YHR	ChIP-seq	Homo sapiens	H3K36me3	spleen	GEO:GSE143090	Bradley Bernstein, Broad	ENCBS223WIE,ENCBS949QWK	ENCAB000ADU	10.17989/ENCSR787YHR	/experiments/ENCSR803JPO/	2	4	isogenic	male adult (54 years)	ENCDO451RUA	ENCSR106SZN	ENCFF604YLU	ENCFF754XOH	ENCFF074EAR	https://www.encodeproject.org/files/ENCFF754XOH/@@download/ENCFF754XOH.bigWig	https://www.encodeproject.org/files/ENCFF074EAR/@@download/ENCFF074EAR.bed.gz	https://www.encodeproject.org/files/ENCFF604YLU/@@download/ENCFF604YLU.tsv
ENCSR030NGB	ChIP-seq	Homo sapiens	H3K9me3	esophagus muscularis mucosa	GEO:GSE142883	Bradley Bernstein, Broad	ENCBS390MKW	ENCAB369JSU	10.17989/ENCSR030NGB	/experiments/ENCSR777AJC/	1	1	unreplicated	male adult (54 years)	ENCDO451RUA	ENCSR750ETS	ENCFF090GQE	ENCFF140GAT	ENCFF140OYU	https://www.encodeproject.org/files/ENCFF140GAT/@@download/ENCFF140GAT.bigWig	https://www.encodeproject.org/files/ENCFF140OYU/@@download/ENCFF140OYU.bed.gz	https://www.encodeproject.org/files/ENCFF090GQE/@@download/ENCFF090GQE.tsv
ENCSR821VGC	ChIP-seq	Homo sapiens	H3K9me3	esophagus muscularis mucosa	GEO:GSE139756	Bradley Bernstein, Broad	ENCBS884JOD	ENCAB369JSU	10.17989/ENCSR821VGC	/experiments/ENCSR147KFH/	1	2	unreplicated	male adult (37 years)	ENCDO845WKR	ENCSR182CBU	ENCFF993HSV	ENCFF345WKD	ENCFF328SJF	https://www.encodeproject.org/files/ENCFF345WKD/@@download/ENCFF345WKD.bigWig	https://www.encodeproject.org/files/ENCFF328SJF/@@download/ENCFF328SJF.bed.gz	https://www.encodeproject.org/files/ENCFF993HSV/@@download/ENCFF993HSV.tsv
ENCSR708BMV	ChIP-seq	Homo sapiens	H3K9me3	esophagus muscularis mucosa	GEO:GSE143062	Bradley Bernstein, Broad	ENCBS677JLV,ENCBS955ZON	ENCAB369JSU	10.17989/ENCSR708BMV	/experiments/ENCSR545WFH/	2	2	isogenic	female adult (51 years)	ENCDO271OUW	ENCSR620LQN	ENCFF249NNL	ENCFF996SSG	ENCFF936ENS	https://www.encodeproject.org/files/ENCFF996SSG/@@download/ENCFF996SSG.bigWig	https://www.encodeproject.org/files/ENCFF936ENS/@@download/ENCFF936ENS.bed.gz	https://www.encodeproject.org/files/ENCFF249NNL/@@download/ENCFF249NNL.tsv
ENCSR578MTT	ChIP-seq	Homo sapiens	H3K9me3	esophagus muscularis mucosa	GEO:GSE101224	Bradley Bernstein, Broad	ENCBS071FUE	ENCAB369JSU	10.17989/ENCSR578MTT	/experiments/ENCSR474WLZ/	1	1	unreplicated	female adult (53 years)	ENCDO793LXB	ENCSR098BUF	ENCFF082QRB	ENCFF941ETE	ENCFF101UNA	https://www.encodeproject.org/files/ENCFF941ETE/@@download/ENCFF941ETE.bigWig	https://www.encodeproject.org/files/ENCFF101UNA/@@download/ENCFF101UNA.bed.gz	https://www.encodeproject.org/files/ENCFF082QRB/@@download/ENCFF082QRB.tsv
ENCSR153AXQ	ChIP-seq	Homo sapiens	H3K9me3	esophagus squamous epithelium	GEO:GSE139710	Bradley Bernstein, Broad	ENCBS608MZC	ENCAB369JSU	10.17989/ENCSR153AXQ	/experiments/ENCSR156WTZ/	1	2	unreplicated	male adult (37 years)	ENCDO845WKR	ENCSR354QPN	ENCFF502KTX	ENCFF875SRL	ENCFF550NKZ	https://www.encodeproject.org/files/ENCFF875SRL/@@download/ENCFF875SRL.bigWig	https://www.encodeproject.org/files/ENCFF550NKZ/@@download/ENCFF550NKZ.bed.gz	https://www.encodeproject.org/files/ENCFF502KTX/@@download/ENCFF502KTX.tsv
ENCSR101KMF	ChIP-seq	Homo sapiens	H3K9me3	esophagus squamous epithelium	GEO:GSE142905	Bradley Bernstein, Broad	ENCBS821VGX	ENCAB369JSU	10.17989/ENCSR101KMF	/experiments/ENCSR514EZP/	1	2	unreplicated	female adult (51 years)	ENCDO271OUW	ENCSR510MIA	ENCFF605ORY	ENCFF794WNF	ENCFF854FHY	https://www.encodeproject.org/files/ENCFF794WNF/@@download/ENCFF794WNF.bigWig	https://www.encodeproject.org/files/ENCFF854FHY/@@download/ENCFF854FHY.bed.gz	https://www.encodeproject.org/files/ENCFF605ORY/@@download/ENCFF605ORY.tsv
ENCSR057YVO	ChIP-seq	Homo sapiens	H3K9me3	esophagus squamous epithelium	GEO:GSE100986	Bradley Bernstein, Broad	ENCBS054JUC	ENCAB369JSU	10.17989/ENCSR057YVO	/experiments/ENCSR652EPR/	1	1	unreplicated	female adult (53 years)	ENCDO793LXB	ENCSR351OTL	ENCFF005FVC	ENCFF786LYS	ENCFF380KRG	https://www.encodeproject.org/files/ENCFF786LYS/@@download/ENCFF786LYS.bigWig	https://www.encodeproject.org/files/ENCFF380KRG/@@download/ENCFF380KRG.bed.gz	https://www.encodeproject.org/files/ENCFF005FVC/@@download/ENCFF005FVC.tsv
ENCSR939CJE	ChIP-seq	Homo sapiens	H3K9me3	gastroesophageal sphincter	GEO:GSE139775	Bradley Bernstein, Broad	ENCBS727XQL	ENCAB369JSU	10.17989/ENCSR939CJE	/experiments/ENCSR343GIV/	1	2	unreplicated	male adult (37 years)	ENCDO845WKR	ENCSR528ZKN	ENCFF306SMM	ENCFF104PXB	ENCFF625ZPW	https://www.encodeproject.org/files/ENCFF104PXB/@@download/ENCFF104PXB.bigWig	https://www.encodeproject.org/files/ENCFF625ZPW/@@download/ENCFF625ZPW.bed.gz	https://www.encodeproject.org/files/ENCFF306SMM/@@download/ENCFF306SMM.tsv
ENCSR025CGR	ChIP-seq	Homo sapiens	H3K9me3	gastroesophageal sphincter	GEO:GSE100972	Bradley Bernstein, Broad	ENCBS783BYN	ENCAB369JSU	10.17989/ENCSR025CGR	/experiments/ENCSR178MWD/	1	1	unreplicated	female adult (53 years)	ENCDO793LXB	ENCSR740YMS	ENCFF222PXI	ENCFF593FGY	ENCFF570FAX	https://www.encodeproject.org/files/ENCFF593FGY/@@download/ENCFF593FGY.bigWig	https://www.encodeproject.org/files/ENCFF570FAX/@@download/ENCFF570FAX.bed.gz	https://www.encodeproject.org/files/ENCFF222PXI/@@download/ENCFF222PXI.tsv
ENCSR237GVU	ChIP-seq	Homo sapiens	H3K9me3	gastroesophageal sphincter	GEO:GSE167761	Bradley Bernstein, Broad	ENCBS542QYP	ENCAB369JSU	10.17989/ENCSR237GVU	/experiments/ENCSR728EIP/	1	2	unreplicated	male adult (54 years)	ENCDO451RUA	ENCSR485WBR	ENCFF884ZHJ	ENCFF212KEL	ENCFF621DYI	https://www.encodeproject.org/files/ENCFF212KEL/@@download/ENCFF212KEL.bigWig	https://www.encodeproject.org/files/ENCFF621DYI/@@download/ENCFF621DYI.bed.gz	https://www.encodeproject.org/files/ENCFF884ZHJ/@@download/ENCFF884ZHJ.tsv
ENCSR792EDG	ChIP-seq	Homo sapiens	H3K9me3	sigmoid colon	GEO:GSE143091	Bradley Bernstein, Broad	ENCBS474RXX	ENCAB369JSU	10.17989/ENCSR792EDG	/experiments/ENCSR316ZPQ/	1	2	unreplicated	female adult (51 years)	ENCDO271OUW	ENCSR827IXS	ENCFF577SLL	ENCFF945XUU	ENCFF491NVR	https://www.encodeproject.org/files/ENCFF945XUU/@@download/ENCFF945XUU.bigWig	https://www.encodeproject.org/files/ENCFF491NVR/@@download/ENCFF491NVR.bed.gz	https://www.encodeproject.org/files/ENCFF577SLL/@@download/ENCFF577SLL.tsv
ENCSR654KVJ	ChIP-seq	Homo sapiens	H3K9me3	sigmoid colon	GEO:GSE139714	Bradley Bernstein, Broad	ENCBS365ZJJ	ENCAB369JSU	10.17989/ENCSR654KVJ	/experiments/ENCSR099RQB/	1	2	unreplicated	male adult (37 years)	ENCDO845WKR	ENCSR857WJK	ENCFF702BES	ENCFF271YEZ	ENCFF411WLB	https://www.encodeproject.org/files/ENCFF271YEZ/@@download/ENCFF271YEZ.bigWig	https://www.encodeproject.org/files/ENCFF411WLB/@@download/ENCFF411WLB.bed.gz	https://www.encodeproject.org/files/ENCFF702BES/@@download/ENCFF702BES.tsv
ENCSR682GOI	ChIP-seq	Homo sapiens	H3K9me3	sigmoid colon	GEO:GSE101254	Bradley Bernstein, Broad	ENCBS555KUV	ENCAB369JSU	10.17989/ENCSR682GOI	/experiments/ENCSR844YME/	1	1	unreplicated	female adult (53 years)	ENCDO793LXB	ENCSR094GVZ	ENCFF056CEY	ENCFF692VWJ	ENCFF559NDK	https://www.encodeproject.org/files/ENCFF692VWJ/@@download/ENCFF692VWJ.bigWig	https://www.encodeproject.org/files/ENCFF559NDK/@@download/ENCFF559NDK.bed.gz	https://www.encodeproject.org/files/ENCFF056CEY/@@download/ENCFF056CEY.tsv
ENCSR774NRD	ChIP-seq	Homo sapiens	H3K9me3	sigmoid colon	GEO:GSE143084	Bradley Bernstein, Broad	ENCBS243UXH	ENCAB369JSU	10.17989/ENCSR774NRD	/experiments/ENCSR524NCH/	1	2	unreplicated	male adult (54 years)	ENCDO451RUA	ENCSR812AKX	ENCFF045PTB	ENCFF981YYY	ENCFF550CSC	https://www.encodeproject.org/files/ENCFF981YYY/@@download/ENCFF981YYY.bigWig	https://www.encodeproject.org/files/ENCFF550CSC/@@download/ENCFF550CSC.bed.gz	https://www.encodeproject.org/files/ENCFF045PTB/@@download/ENCFF045PTB.tsv
ENCSR845NXO	ChIP-seq	Homo sapiens	H3K9me3	spleen	GEO:GSE188090	Bradley Bernstein, Broad	ENCBS193VFU	ENCAB003LHL	10.17989/ENCSR845NXO	/experiments/ENCSR119AVG/	1	2	unreplicated	female adult (61 years)	ENCDO186XRB	ENCSR096LTX	ENCFF143INW	ENCFF439KVR	ENCFF944ZYX	https://www.encodeproject.org/files/ENCFF439KVR/@@download/ENCFF439KVR.bigWig	https://www.encodeproject.org/files/ENCFF944ZYX/@@download/ENCFF944ZYX.bed.gz	https://www.encodeproject.org/files/ENCFF143INW/@@download/ENCFF143INW.tsv
ENCSR341AXR	ChIP-seq	Homo sapiens	H3K9me3	spleen	GEO:GSE167631	Bradley Bernstein, Broad	ENCBS297MNR	ENCAB003LHL	10.17989/ENCSR341AXR	/experiments/ENCSR955OYW/	1	3	unreplicated	female adult (59 years)	ENCDO856ZOJ	ENCSR258ELN	ENCFF890XTW	ENCFF564DZY	ENCFF848NYO	https://www.encodeproject.org/files/ENCFF564DZY/@@download/ENCFF564DZY.bigWig	https://www.encodeproject.org/files/ENCFF848NYO/@@download/ENCFF848NYO.bed.gz	https://www.encodeproject.org/files/ENCFF890XTW/@@download/ENCFF890XTW.tsv
ENCSR756THI	ChIP-seq	Homo sapiens	H3K9me3	spleen	GEO:GSE167855	Bradley Bernstein, Broad	ENCBS498SQU	ENCAB003LHL	10.17989/ENCSR756THI	/experiments/ENCSR200QAA/	1	2	unreplicated	male adult (26 years)	ENCDO221IPH	ENCSR074FTH	ENCFF022DRF	ENCFF113IKL	ENCFF291OXR	https://www.encodeproject.org/files/ENCFF113IKL/@@download/ENCFF113IKL.bigWig	https://www.encodeproject.org/files/ENCFF291OXR/@@download/ENCFF291OXR.bed.gz	https://www.encodeproject.org/files/ENCFF022DRF/@@download/ENCFF022DRF.tsv
ENCSR676FAM	ChIP-seq	Homo sapiens	H3K9me3	spleen	GEO:GSE167834	Bradley Bernstein, Broad	ENCBS248EXJ	ENCAB003LHL	10.17989/ENCSR676FAM	/experiments/ENCSR749YQP/	1	2	unreplicated	female adult (41 years)	ENCDO575WHY	ENCSR621PZI	ENCFF278GBV	ENCFF360QHV	ENCFF111YXW	https://www.encodeproject.org/files/ENCFF360QHV/@@download/ENCFF360QHV.bigWig	https://www.encodeproject.org/files/ENCFF111YXW/@@download/ENCFF111YXW.bed.gz	https://www.encodeproject.org/files/ENCFF278GBV/@@download/ENCFF278GBV.tsv
ENCSR091IRL	ChIP-seq	Homo sapiens	H3K9me3	spleen	GEO:GSE139701	Bradley Bernstein, Broad	ENCBS486GAC,ENCBS511RRL	ENCAB369JSU,ENCAB003LHL	10.17989/ENCSR091IRL	/experiments/ENCSR889RIF/	2	4	isogenic	male adult (37 years)	ENCDO845WKR	ENCSR330UMQ	ENCFF080JPL	ENCFF452CQN	ENCFF721HYN	https://www.encodeproject.org/files/ENCFF452CQN/@@download/ENCFF452CQN.bigWig	https://www.encodeproject.org/files/ENCFF721HYN/@@download/ENCFF721HYN.bed.gz	https://www.encodeproject.org/files/ENCFF080JPL/@@download/ENCFF080JPL.tsv
ENCSR105URN	ChIP-seq	Homo sapiens	H3K9me3	spleen	GEO:GSE101009	Bradley Bernstein, Broad	ENCBS913XPU,ENCBS793DBC	ENCAB369JSU,ENCAB003LHL	10.17989/ENCSR105URN	/experiments/ENCSR189UPU/	2	4	isogenic	female adult (53 years)	ENCDO793LXB	ENCSR900SGE	ENCFF530KIE	ENCFF778AAG	ENCFF715RKR	https://www.encodeproject.org/files/ENCFF778AAG/@@download/ENCFF778AAG.bigWig	https://www.encodeproject.org/files/ENCFF715RKR/@@download/ENCFF715RKR.bed.gz	https://www.encodeproject.org/files/ENCFF530KIE/@@download/ENCFF530KIE.tsv
ENCSR272CIV	ChIP-seq	Homo sapiens	H3K9me3	spleen	GEO:GSE142942	Bradley Bernstein, Broad	ENCBS363GBQ,ENCBS892ESJ	ENCAB369JSU,ENCAB003LHL	10.17989/ENCSR272CIV	/experiments/ENCSR711URW/	2	5	isogenic	female adult (51 years)	ENCDO271OUW	ENCSR194HVU	ENCFF612UEF	ENCFF020BNY	ENCFF345PUF	https://www.encodeproject.org/files/ENCFF020BNY/@@download/ENCFF020BNY.bigWig	https://www.encodeproject.org/files/ENCFF345PUF/@@download/ENCFF345PUF.bed.gz	https://www.encodeproject.org/files/ENCFF612UEF/@@download/ENCFF612UEF.tsv
ENCSR709APF	ChIP-seq	Homo sapiens	H3K9me3	spleen	GEO:GSE143063	Bradley Bernstein, Broad	ENCBS949QWK,ENCBS223WIE	ENCAB003LHL,ENCAB369JSU	10.17989/ENCSR709APF	/experiments/ENCSR803JPO/	2	4	isogenic	male adult (54 years)	ENCDO451RUA	ENCSR106SZN	ENCFF604YLU	ENCFF615ZEK	ENCFF123BWJ	https://www.encodeproject.org/files/ENCFF615ZEK/@@download/ENCFF615ZEK.bigWig	https://www.encodeproject.org/files/ENCFF123BWJ/@@download/ENCFF123BWJ.bed.gz	https://www.encodeproject.org/files/ENCFF604YLU/@@download/ENCFF604YLU.tsv
ENCSR543UBL	ChIP-seq	Homo sapiens	H3K27me3	esophagus muscularis mucosa	GEO:GSE143008	Bradley Bernstein, Broad	ENCBS390MKW	ENCAB036YAO	10.17989/ENCSR543UBL	/experiments/ENCSR777AJC/	1	1	unreplicated	male adult (54 years)	ENCDO451RUA	ENCSR750ETS	ENCFF090GQE	ENCFF063INA	ENCFF978KLA	https://www.encodeproject.org/files/ENCFF063INA/@@download/ENCFF063INA.bigWig	https://www.encodeproject.org/files/ENCFF978KLA/@@download/ENCFF978KLA.bed.gz	https://www.encodeproject.org/files/ENCFF090GQE/@@download/ENCFF090GQE.tsv
ENCSR177CGN	ChIP-seq	Homo sapiens	H3K27me3	esophagus muscularis mucosa	GEO:GSE101066	Bradley Bernstein, Broad	ENCBS071FUE	ENCAB036YAO	10.17989/ENCSR177CGN	/experiments/ENCSR474WLZ/	1	1	unreplicated	female adult (53 years)	ENCDO793LXB	ENCSR098BUF	ENCFF082QRB	ENCFF390GAE	ENCFF148VRO	https://www.encodeproject.org/files/ENCFF390GAE/@@download/ENCFF390GAE.bigWig	https://www.encodeproject.org/files/ENCFF148VRO/@@download/ENCFF148VRO.bed.gz	https://www.encodeproject.org/files/ENCFF082QRB/@@download/ENCFF082QRB.tsv
ENCSR188HXK	ChIP-seq	Homo sapiens	H3K27me3	esophagus muscularis mucosa	GEO:GSE139724	Bradley Bernstein, Broad	ENCBS884JOD	ENCAB155VEG	10.17989/ENCSR188HXK	/experiments/ENCSR147KFH/	1	2	unreplicated	male adult (37 years)	ENCDO845WKR	ENCSR182CBU	ENCFF993HSV	ENCFF650DTP	ENCFF642GVX	https://www.encodeproject.org/files/ENCFF650DTP/@@download/ENCFF650DTP.bigWig	https://www.encodeproject.org/files/ENCFF642GVX/@@download/ENCFF642GVX.bed.gz	https://www.encodeproject.org/files/ENCFF993HSV/@@download/ENCFF993HSV.tsv
ENCSR200AFX	ChIP-seq	Homo sapiens	H3K27me3	esophagus muscularis mucosa	GEO:GSE142926	Bradley Bernstein, Broad	ENCBS955ZON	ENCAB036YAO	10.17989/ENCSR200AFX	/experiments/ENCSR545WFH/	1	2	unreplicated	female adult (51 years)	ENCDO271OUW	ENCSR620LQN	ENCFF249NNL	ENCFF392JPP	ENCFF450WVA	https://www.encodeproject.org/files/ENCFF392JPP/@@download/ENCFF392JPP.bigWig	https://www.encodeproject.org/files/ENCFF450WVA/@@download/ENCFF450WVA.bed.gz	https://www.encodeproject.org/files/ENCFF249NNL/@@download/ENCFF249NNL.tsv
ENCSR024JJL	ChIP-seq	Homo sapiens	H3K27me3	esophagus squamous epithelium	GEO:GSE167628	Bradley Bernstein, Broad	ENCBS143WXN	ENCAB328EIA	10.17989/ENCSR024JJL	/experiments/ENCSR644XSS/	1	1	unreplicated	male adult (54 years)	ENCDO451RUA	ENCSR474TRG	ENCFF031CKR	ENCFF243OER	ENCFF211CXS	https://www.encodeproject.org/files/ENCFF243OER/@@download/ENCFF243OER.bigWig	https://www.encodeproject.org/files/ENCFF211CXS/@@download/ENCFF211CXS.bed.gz	https://www.encodeproject.org/files/ENCFF031CKR/@@download/ENCFF031CKR.tsv
ENCSR057BFO	ChIP-seq	Homo sapiens	H3K27me3	esophagus squamous epithelium	GEO:GSE100984	Bradley Bernstein, Broad	ENCBS054JUC	ENCAB036YAO	10.17989/ENCSR057BFO	/experiments/ENCSR652EPR/	1	1	unreplicated	female adult (53 years)	ENCDO793LXB	ENCSR351OTL	ENCFF005FVC	ENCFF674EEA	ENCFF458EVO	https://www.encodeproject.org/files/ENCFF674EEA/@@download/ENCFF674EEA.bigWig	https://www.encodeproject.org/files/ENCFF458EVO/@@download/ENCFF458EVO.bed.gz	https://www.encodeproject.org/files/ENCFF005FVC/@@download/ENCFF005FVC.tsv
ENCSR049FUB	ChIP-seq	Homo sapiens	H3K27me3	esophagus squamous epithelium	GEO:GSE142889	Bradley Bernstein, Broad	ENCBS467KQD,ENCBS821VGX	ENCAB036YAO	10.17989/ENCSR049FUB	/experiments/ENCSR514EZP/	2	2	isogenic	female adult (51 years)	ENCDO271OUW	ENCSR510MIA	ENCFF605ORY	ENCFF029ZMS	ENCFF905MKP	https://www.encodeproject.org/files/ENCFF029ZMS/@@download/ENCFF029ZMS.bigWig	https://www.encodeproject.org/files/ENCFF905MKP/@@download/ENCFF905MKP.bed.gz	https://www.encodeproject.org/files/ENCFF605ORY/@@download/ENCFF605ORY.tsv
ENCSR952BJX	ChIP-seq	Homo sapiens	H3K27me3	esophagus squamous epithelium	GEO:GSE139783	Bradley Bernstein, Broad	ENCBS608MZC	ENCAB155VEG	10.17989/ENCSR952BJX	/experiments/ENCSR156WTZ/	1	2	unreplicated	male adult (37 years)	ENCDO845WKR	ENCSR354QPN	ENCFF502KTX	ENCFF473RSQ	ENCFF587TBQ	https://www.encodeproject.org/files/ENCFF473RSQ/@@download/ENCFF473RSQ.bigWig	https://www.encodeproject.org/files/ENCFF587TBQ/@@download/ENCFF587TBQ.bed.gz	https://www.encodeproject.org/files/ENCFF502KTX/@@download/ENCFF502KTX.tsv
ENCSR104CCB	ChIP-seq	Homo sapiens	H3K27me3	sigmoid colon	GEO:GSE142906	Bradley Bernstein, Broad	ENCBS474RXX	ENCAB036YAO,ENCAB155VEG	10.17989/ENCSR104CCB	/experiments/ENCSR316ZPQ/	1	2	unreplicated	female adult (51 years)	ENCDO271OUW	ENCSR827IXS	ENCFF577SLL	ENCFF670BRF	ENCFF524VIK	https://www.encodeproject.org/files/ENCFF670BRF/@@download/ENCFF670BRF.bigWig	https://www.encodeproject.org/files/ENCFF524VIK/@@download/ENCFF524VIK.bed.gz	https://www.encodeproject.org/files/ENCFF577SLL/@@download/ENCFF577SLL.tsv
ENCSR860GPM	ChIP-seq	Homo sapiens	H3K27me3	sigmoid colon	GEO:GSE143105	Bradley Bernstein, Broad	ENCBS243UXH	ENCAB155VEG,ENCAB036YAO	10.17989/ENCSR860GPM	/experiments/ENCSR524NCH/	1	2	unreplicated	male adult (54 years)	ENCDO451RUA	ENCSR812AKX	ENCFF045PTB	ENCFF819AWJ	ENCFF038LOI	https://www.encodeproject.org/files/ENCFF819AWJ/@@download/ENCFF819AWJ.bigWig	https://www.encodeproject.org/files/ENCFF038LOI/@@download/ENCFF038LOI.bed.gz	https://www.encodeproject.org/files/ENCFF045PTB/@@download/ENCFF045PTB.tsv
ENCSR734ZTQ	ChIP-seq	Homo sapiens	H3K27me3	sigmoid colon	GEO:GSE139732	Bradley Bernstein, Broad	ENCBS365ZJJ	ENCAB155VEG,ENCAB036YAO	10.17989/ENCSR734ZTQ	/experiments/ENCSR099RQB/	1	2	unreplicated	male adult (37 years)	ENCDO845WKR	ENCSR857WJK	ENCFF702BES	ENCFF128BBO	ENCFF310IST	https://www.encodeproject.org/files/ENCFF128BBO/@@download/ENCFF128BBO.bigWig	https://www.encodeproject.org/files/ENCFF310IST/@@download/ENCFF310IST.bed.gz	https://www.encodeproject.org/files/ENCFF702BES/@@download/ENCFF702BES.tsv
ENCSR205APY	ChIP-seq	Homo sapiens	H3K27me3	spleen	GEO:GSE187334	Bradley Bernstein, Broad	ENCBS193VFU	ENCAB009VWX	10.17989/ENCSR205APY	/experiments/ENCSR119AVG/	1	2	unreplicated	female adult (61 years)	ENCDO186XRB	ENCSR096LTX	ENCFF143INW	ENCFF028RDG	ENCFF976UAD	https://www.encodeproject.org/files/ENCFF028RDG/@@download/ENCFF028RDG.bigWig	https://www.encodeproject.org/files/ENCFF976UAD/@@download/ENCFF976UAD.bed.gz	https://www.encodeproject.org/files/ENCFF143INW/@@download/ENCFF143INW.tsv
ENCSR123ASL	ChIP-seq	Homo sapiens	H3K27me3	spleen	GEO:GSE167709	Bradley Bernstein, Broad	ENCBS248EXJ	ENCAB009VWX,ENCAB155VEG	10.17989/ENCSR123ASL	/experiments/ENCSR749YQP/	1	2	unreplicated	female adult (41 years)	ENCDO575WHY	ENCSR621PZI	ENCFF278GBV	ENCFF932UWR	ENCFF869PFA	https://www.encodeproject.org/files/ENCFF932UWR/@@download/ENCFF932UWR.bigWig	https://www.encodeproject.org/files/ENCFF869PFA/@@download/ENCFF869PFA.bed.gz	https://www.encodeproject.org/files/ENCFF278GBV/@@download/ENCFF278GBV.tsv
ENCSR450AOR	ChIP-seq	Homo sapiens	H3K27me3	spleen	GEO:GSE167794	Bradley Bernstein, Broad	ENCBS498SQU	ENCAB155VEG,ENCAB009VWX	10.17989/ENCSR450AOR	/experiments/ENCSR200QAA/	1	2	unreplicated	male adult (26 years)	ENCDO221IPH	ENCSR074FTH	ENCFF022DRF	ENCFF458SCB	ENCFF836VHT	https://www.encodeproject.org/files/ENCFF458SCB/@@download/ENCFF458SCB.bigWig	https://www.encodeproject.org/files/ENCFF836VHT/@@download/ENCFF836VHT.bed.gz	https://www.encodeproject.org/files/ENCFF022DRF/@@download/ENCFF022DRF.tsv
ENCSR747JSA	ChIP-seq	Homo sapiens	H3K27me3	spleen	GEO:GSE167848	Bradley Bernstein, Broad	ENCBS297MNR	ENCAB009VWX	10.17989/ENCSR747JSA	/experiments/ENCSR955OYW/	1	2	unreplicated	female adult (59 years)	ENCDO856ZOJ	ENCSR258ELN	ENCFF890XTW	ENCFF393BTK	ENCFF867NGE	https://www.encodeproject.org/files/ENCFF393BTK/@@download/ENCFF393BTK.bigWig	https://www.encodeproject.org/files/ENCFF867NGE/@@download/ENCFF867NGE.bed.gz	https://www.encodeproject.org/files/ENCFF890XTW/@@download/ENCFF890XTW.tsv
ENCSR506DCR	ChIP-seq	Homo sapiens	H3K27me3	spleen	GEO:GSE139792	Bradley Bernstein, Broad	ENCBS486GAC,ENCBS511RRL	ENCAB155VEG	10.17989/ENCSR506DCR	/experiments/ENCSR889RIF/	2	4	isogenic	male adult (37 years)	ENCDO845WKR	ENCSR330UMQ	ENCFF080JPL	ENCFF149MZX	ENCFF159IED	https://www.encodeproject.org/files/ENCFF149MZX/@@download/ENCFF149MZX.bigWig	https://www.encodeproject.org/files/ENCFF159IED/@@download/ENCFF159IED.bed.gz	https://www.encodeproject.org/files/ENCFF080JPL/@@download/ENCFF080JPL.tsv
ENCSR161FEJ	ChIP-seq	Homo sapiens	H3K27me3	spleen	GEO:GSE101049	Bradley Bernstein, Broad	ENCBS913XPU,ENCBS793DBC	ENCAB036YAO,ENCAB155VEG	10.17989/ENCSR161FEJ	/experiments/ENCSR189UPU/	2	4	isogenic	female adult (53 years)	ENCDO793LXB	ENCSR900SGE	ENCFF530KIE	ENCFF790TGX	ENCFF386PSY	https://www.encodeproject.org/files/ENCFF790TGX/@@download/ENCFF790TGX.bigWig	https://www.encodeproject.org/files/ENCFF386PSY/@@download/ENCFF386PSY.bed.gz	https://www.encodeproject.org/files/ENCFF530KIE/@@download/ENCFF530KIE.tsv
ENCSR080JPX	ChIP-seq	Homo sapiens	H3K27me3	spleen	GEO:GSE167678	Bradley Bernstein, Broad	ENCBS223WIE,ENCBS949QWK	ENCAB036YAO,ENCAB155VEG	10.17989/ENCSR080JPX	/experiments/ENCSR803JPO/	2	4	isogenic	male adult (54 years)	ENCDO451RUA	ENCSR106SZN	ENCFF604YLU	ENCFF214UVU	ENCFF119GBQ	https://www.encodeproject.org/files/ENCFF214UVU/@@download/ENCFF214UVU.bigWig	https://www.encodeproject.org/files/ENCFF119GBQ/@@download/ENCFF119GBQ.bed.gz	https://www.encodeproject.org/files/ENCFF604YLU/@@download/ENCFF604YLU.tsv
ENCSR826MTK	ChIP-seq	Homo sapiens	H3K27me3	spleen	GEO:GSE167695	Bradley Bernstein, Broad	ENCBS363GBQ,ENCBS892ESJ	ENCAB036YAO,ENCAB155VEG	10.17989/ENCSR826MTK	/experiments/ENCSR711URW/	2	4	isogenic	female adult (51 years)	ENCDO271OUW	ENCSR194HVU	ENCFF612UEF	ENCFF768CPB	ENCFF527LAK	https://www.encodeproject.org/files/ENCFF768CPB/@@download/ENCFF768CPB.bigWig	https://www.encodeproject.org/files/ENCFF527LAK/@@download/ENCFF527LAK.bed.gz	https://www.encodeproject.org/files/ENCFF612UEF/@@download/ENCFF612UEF.tsv
